# DNA breaks-mediated cost reveals RNase HI as a new target for selectively eliminating antibiotic resistance

**DOI:** 10.1101/756767

**Authors:** Roberto Balbontín, Nelson Frazão, Isabel Gordo

**Affiliations:** Instituto Gulbenkian de Ciência; Oeiras, 2780-156; Portugal

**Keywords:** antibiotic resistance, fitness cost, DNA breaks, RNase HI targeting, repurposed drug

## Abstract

Antibiotic resistance often generates a fitness cost to bacteria in drug-free environments. Understanding the causes of the cost is considered the Holy Grail in the antibiotic resistance field, as it is the main determinant of the prevalence of resistances upon reducing antibiotics use. We show that DNA breaks can explain most of the variation in the cost of resistances common in pathogens. Here we demonstrate that targeting the RNase that degrades R-loops, which cause DNA breaks, exacerbates the cost of resistance. Consequently, lack of RNase HI function drives resistant clones to extinction in populations with high initial frequency of resistance, both in laboratory conditions and in a mouse model of gut colonization. Thus, RNase HI provides a target specific against resistant bacteria, which we validate using a repurposed drug. In summary, we revealed key mechanisms underlying the cost of antibiotic resistance that can be exploited to specifically eliminate resistant bacteria.
