## Supplementary material for "DNA breaks-mediated cost reveals RNase HI as a new target for selectively eliminating antibiotic resistance": Data S1

### Sheet: Sheet1
Strain	Relevant genotype	Origin
RB266	wild type	Blattner et al. Science . 1997
RB323	Δ(ynaJ-ttcA) ΔlacIZYA galK::FRT-cat-FRT::PlacO-1-YFP	Moura de Sousa et al. PloS Biology. 2017
RB324	Δ(ynaJ-ttcA) ΔlacIZYA galK::FRT-cat-FRT::PlacO-1-CFP	Moura de Sousa et al. PloS Biology. 2017
RB860	ΔsulA ΔlexA ysaC::PsulA-mCherry::FRT-aph-FRT	This study
RB861	ΔsulA lexA1 ysaC::PsulA-mCherry::FRT-aph-FRT	This study
RB865	ΔlacIZYA	This study
RB869	ΔlacIZYA:scar yzgL::FRT-cat-FRT::PlacO-1-YFP ysaC::PsulA-mCherry::FRT-aph-FRT::ysaD	This study
RB870	ΔlacIZYA:scar yzgL::FRT-cat-FRT::PlacO-1-CFP ysaC::PsulA-mCherry::FRT-aph-FRT::ysaD	This study
RB871	∆attλ::PN25-tetR ∆attTn7::FRT-cat-FRT::PN25tetO-gam-gfp ysaC::PsulA-mCherry::FRT-aph-FRT::ysaD	This study
RB874	ΔlacIZYA:scar yzgL::FRT-cat-FRT::PlacO-1-YFP ysaC::PsulA-mCherry::FRT-aph-FRT::ysaD rpsL(K43N)	This study
RB876	ΔlacIZYA:scar yzgL::FRT-cat-FRT::PlacO-1-YFP ysaC::PsulA-mCherry::FRT-aph-FRT::ysaD rpsL(K43T)	This study
RB878	ΔlacIZYA:scar yzgL::FRT-cat-FRT::PlacO-1-YFP ysaC::PsulA-mCherry::FRT-aph-FRT::ysaD rpsL(K43R)	This study
RB880	ΔlacIZYA:scar yzgL::FRT-cat-FRT::PlacO-1-YFP ysaC::PsulA-mCherry::FRT-aph-FRT::ysaD rpoB(H526L)	This study
RB882	ΔlacIZYA:scar yzgL::FRT-cat-FRT::PlacO-1-YFP ysaC::PsulA-mCherry::FRT-aph-FRT::ysaD rpoB(H526Y)	This study
RB884	ΔlacIZYA:scar yzgL::FRT-cat-FRT::PlacO-1-YFP ysaC::PsulA-mCherry::FRT-aph-FRT::ysaD rpoB(S531F)	This study
RB886	ΔlacIZYA:scar yzgL::FRT-cat-FRT::PlacO-1-YFP ysaC::PsulA-mCherry::FRT-aph-FRT::ysaD rpsL(K43N) rpoB (H526L)	This study
RB888	ΔlacIZYA:scar yzgL::FRT-cat-FRT::PlacO-1-YFP ysaC::PsulA-mCherry::FRT-aph-FRT::ysaD rpsL(K43N) rpoB (H526Y)	This study
RB890	ΔlacIZYA:scar yzgL::FRT-cat-FRT::PlacO-1-YFP ysaC::PsulA-mCherry::FRT-aph-FRT::ysaD rpsL(K43N) rpoB (S531F)	This study
RB892	ΔlacIZYA:scar yzgL::FRT-cat-FRT::PlacO-1-YFP ysaC::PsulA-mCherry::FRT-aph-FRT::ysaD rpsL(K43T) rpoB (H526L)	This study
RB894	ΔlacIZYA:scar yzgL::FRT-cat-FRT::PlacO-1-YFP ysaC::PsulA-mCherry::FRT-aph-FRT::ysaD rpsL(K43T) rpoB (H526Y)	This study
RB896	ΔlacIZYA:scar yzgL::FRT-cat-FRT::PlacO-1-YFP ysaC::PsulA-mCherry::FRT-aph-FRT::ysaD rpsL(K43T) rpoB (S531F)	This study
RB898	ΔlacIZYA:scar yzgL::FRT-cat-FRT::PlacO-1-YFP ysaC::PsulA-mCherry::FRT-aph-FRT::ysaD rpsL(K43R) rpoB (H526L)	This study
RB900	ΔlacIZYA:scar yzgL::FRT-cat-FRT::PlacO-1-YFP ysaC::PsulA-mCherry::FRT-aph-FRT::ysaD rpsL(K43R) rpoB (H526Y)	This study
RB902	ΔlacIZYA:scar yzgL::FRT-cat-FRT::PlacO-1-YFP ysaC::PsulA-mCherry::FRT-aph-FRT::ysaD rpsL(K43R) rpoB (S531F)	This study
RB904	∆attλ::PN25-tetR ∆attTn7::FRT-cat-FRT::PN25tetO-gam-gfp ysaC::PsulA-mCherry::FRT-aph-FRT::ysaD rpsL(K43N)	This study
RB908	∆attλ::PN25-tetR ∆attTn7::FRT-cat-FRT::PN25tetO-gam-gfp ysaC::PsulA-mCherry::FRT-aph-FRT::ysaD rpoB(H526Y)	This study
RB911	∆attλ::PN25-tetR ∆attTn7::FRT-cat-FRT::PN25tetO-gam-gfp ysaC::PsulA-mCherry::FRT-aph-FRT::ysaD rpsL(K43N) rpoB (H526Y	This study
RB938	∆attλ::PN25-tetR ∆attTn7::FRT-cat-FRT::PN25tetO-gam-gfp ysaC::PsulA-mCherry::FRT-aph-FRT::ysaD Δdam	This study
RB1001	ΔlacIZYA ∆rnhA yzgL::FRT-cat-FRT::PlacO-1-YFP ysaC::PsulA-mCherry::FRT-aph-FRT::ysaD	This study
RB1002	ΔlacIZYA ∆rnhA yzgL::FRT-cat-FRT::PlacO-1-CFP ysaC::PsulA-mCherry::FRT-aph-FRT::ysaD	This study
RB1003	ΔlacIZYA ∆rnhA yzgL::FRT-cat-FRT::PlacO-1-YFP ysaC::PsulA-mCherry::FRT-aph-FRT::ysaD rpsL K43N	This study
RB1004	ΔlacIZYA ∆rnhA yzgL::FRT-cat-FRT::PlacO-1-YFP ysaC::PsulA-mCherry::FRT-aph-FRT::ysaD rpoB H526Y	This study
RB1005	ΔlacIZYA ∆rnhA yzgL::FRT-cat-FRT::PlacO-1-YFP ysaC::PsulA-mCherry::FRT-aph-FRT::ysaD rpsL K43N rpoB H526Y	This study
RB1027	ΔlacIZYA ∆rnhA yzgL::FRT-cat-FRT::PlacO-1-YFP ysaC::PsulA-mCherry::FRT-aph-FRT::ysaD rpsL K43T	This study
RB1028	ΔlacIZYA ∆rnhA yzgL::FRT-cat-FRT::PlacO-1-YFP ysaC::PsulA-mCherry::FRT-aph-FRT::ysaD rpsL K43R	This study
RB1029	ΔlacIZYA ∆rnhA yzgL::FRT-cat-FRT::PlacO-1-YFP ysaC::PsulA-mCherry::FRT-aph-FRT::ysaD rpoB H526L	This study
RB1030	ΔlacIZYA ∆rnhA yzgL::FRT-cat-FRT::PlacO-1-YFP ysaC::PsulA-mCherry::FRT-aph-FRT::ysaD rpoB S531F	This study
RB1031	ΔlacIZYA ∆rnhA yzgL::FRT-cat-FRT::PlacO-1-YFP ysaC::PsulA-mCherry::FRT-aph-FRT::ysaD rpsL K43N rpoB H526L	This study
RB1032	ΔlacIZYA ∆rnhA yzgL::FRT-cat-FRT::PlacO-1-YFP ysaC::PsulA-mCherry::FRT-aph-FRT::ysaD rpsL K43N rpoB S531F	This study
RB1033	ΔlacIZYA ∆rnhA yzgL::FRT-cat-FRT::PlacO-1-YFP ysaC::PsulA-mCherry::FRT-aph-FRT::ysaD rpsL K43T rpoB H526L	This study
RB1034	ΔlacIZYA ∆rnhA yzgL::FRT-cat-FRT::PlacO-1-YFP ysaC::PsulA-mCherry::FRT-aph-FRT::ysaD rpsL K43T rpoB H526Y	This study
RB1035	ΔlacIZYA ∆rnhA yzgL::FRT-cat-FRT::PlacO-1-YFP ysaC::PsulA-mCherry::FRT-aph-FRT::ysaD rpsL K43T rpoB S531F	This study
RB1036	ΔlacIZYA ∆rnhA yzgL::FRT-cat-FRT::PlacO-1-YFP ysaC::PsulA-mCherry::FRT-aph-FRT::ysaD rpsL K43R rpoB H526L	This study
RB1037	ΔlacIZYA ∆rnhA yzgL::FRT-cat-FRT::PlacO-1-YFP ysaC::PsulA-mCherry::FRT-aph-FRT::ysaD rpsL K43R rpoB H526Y	This study
RB1038	ΔlacIZYA ∆rnhA yzgL::FRT-cat-FRT::PlacO-1-YFP ysaC::PsulA-mCherry::FRT-aph-FRT::ysaD rpsL K43R rpoB S531F	This study
RB1051	Δ(ynaJ-ttcA) ΔlacIZYA galK::FRT-cat-FRT-PLacO-1-YFP ysaC::PsulA-mCherry::FRT-aph-FRT::ysaD	This study
RB1052	Δ(ynaJ-ttcA) ΔlacIZYA galK::FRT-cat-FRT-PlacO-1-CFP ysaC::PsulA-mCherry::FRT-aph-FRT::ysaD	This study
RB1053	Δ(ynaJ-ttcA) ΔlacIZYA galK::FRT-cat-FRT-PLacO-1-YFP ysaC::PsulA-mCherry::FRT-aph-FRT::ysaD rpoB H526Y rpsL K43T	This study
RB1054	Δ(ynaJ-ttcA) ΔlacIZYA galK::FRT-cat-FRT-PLacO-1-YFP ysaC::PsulA-mCherry::FRT-aph-FRT::ysaD rpoB H526Y rpsL K43T rpoC Q1126K isolate 1	This study
RB1055	Δ(ynaJ-ttcA) ΔlacIZYA galK::FRT-cat-FRT-PLacO-1-YFP ysaC::PsulA-mCherry::FRT-aph-FRT::ysaD rpoB H526Y rpsL K43T rpoC Q1126K isolate 2	This study
RB1057	ΔlacIZYA yzgL::FRT-cat-FRT::PlacO-1-YFP ysaC::PsulA-mCherry::FRT-aph-FRT::ysaD rpsL (K88E)	This study
RB1059	ΔlacIZYA yzgL::PlacO-1-YFP ysaC::PsulA-mCherry	This study
RB1060	ΔlacIZYA yzgL::PlacO-1-CFP ysaC::PsulA-mCherry	This study
RB1061	Δ(ynaJ-ttcA) ΔlacIZYA galK::PLlacO-1-YFP ysaC::PsulA-mCherry	This study
RB1062	Δ(ynaJ-ttcA) ΔlacIZYA galK::PllacO-1-CFP ysaC::PsulA-mCherry	This study
RB1101	ΔlacIZYA yzgL::FRT-cat-FRT::PlacO-1-YFP ysaC::PsulA-mCherry::FRT-aph-FRT::ysaD rpoB (R529H)	This study
RB1104	∆attλ::PN25-tetR ∆attTn7::FRT-cat-FRT::PN25tetO-gam-gfp ysaC::PsulA-mCherry::FRT-aph-FRT::ysaD ∆rnhA	This study
RB1105	∆attλ::PN25-tetR ∆attTn7::FRT-cat-FRT::PN25tetO-gam-gfp ysaC::PsulA-mCherry::FRT-aph-FRT::ysaD ∆rnhA rpsL(K43N)	This study
RB1109	∆attλ::PN25-tetR ∆attTn7::FRT-cat-FRT::PN25tetO-gam-gfp ysaC::PsulA-mCherry::FRT-aph-FRT::ysaD ∆rnhA rpoB(H526Y)	This study
RB1112	∆attλ::PN25-tetR ∆attTn7::FRT-cat-FRT::PN25tetO-gam-gfp ysaC::PsulA-mCherry::FRT-aph-FRT::ysaD ∆rnhA rpsL(K43N) rpoB (H526Y)	This study
RB1160	ΔlacIZYA:scar yzgL::PLlacO-1-YFP ysaC::PsulA-mCherry ΔproB::pBAD-rnhA::FRT-aph-FRT	This study
RB1161	ΔlacIZYA:scar yzgL::PllacO-1-CFP ysaC::PsulA-mCherry ΔproB::pBAD-rnhA::FRT-aph-FRT	This study
RB1162	ΔlacIZYA:scar yzgL::PLlacO-1-YFP ysaC::PsulA-mCherry rpsL (K43N) ΔproB::pBAD-rnhA::FRT-aph-FRT	This study
RB1163	ΔlacIZYA:scar yzgL::PLlacO-1-YFP ysaC::PsulA-mCherry rpoB (H526Y) ΔproB::pBAD-rnhA::FRT-aph-FRT	This study
RB1164	ΔlacIZYA:scar yzgL::PLlacO-1-YFP ysaC::PsulA-mCherry rpsL (K43N) rpoB (H526Y) ΔproB::pBAD-rnhA::FRT-aph-FRT	This study
RB1172	ΔlacIZYA:scar yzgL::PLlacO-1-YFP ysaC::PsulA-mCherry rplD (G66R)	This study
RB1174	ΔlacIZYA:scar yzgL::PLlacO-1-YFP ysaC::PsulA-mCherry rplV (∆82-84)	This study
RB1187	ΔlacIZYA yzgL::FRT-cat-FRT::PlacO-1-YFP ysaC::PsulA-mCherry::FRT-aph-FRT::ysaD rpsL(K43T) rpoB (H526Y) COMPENSATED Propagation 1 Clone 1	This study
RB1188	ΔlacIZYA yzgL::FRT-cat-FRT::PlacO-1-YFP ysaC::PsulA-mCherry::FRT-aph-FRT::ysaD rpsL(K43T) rpoB (H526Y) COMPENSATED Propagation 1 Clone 2	This study
RB1189	ΔlacIZYA yzgL::FRT-cat-FRT::PlacO-1-YFP ysaC::PsulA-mCherry::FRT-aph-FRT::ysaD rpsL(K43T) rpoB (H526Y) COMPENSATED Propagation 1 Clone 3	This study
RB1190	ΔlacIZYA yzgL::FRT-cat-FRT::PlacO-1-YFP ysaC::PsulA-mCherry::FRT-aph-FRT::ysaD rpsL(K43T) rpoB (H526Y) COMPENSATED Propagation 2 Clone 1	This study
RB1191	ΔlacIZYA yzgL::FRT-cat-FRT::PlacO-1-YFP ysaC::PsulA-mCherry::FRT-aph-FRT::ysaD rpsL(K43T) rpoB (H526Y) COMPENSATED Propagation 2 Clone 2	This study
RB1192	ΔlacIZYA yzgL::FRT-cat-FRT::PlacO-1-YFP ysaC::PsulA-mCherry::FRT-aph-FRT::ysaD rpsL(K43T) rpoB (H526Y) COMPENSATED Propagation 2 Clone 3	This study
RB1193	ΔlacIZYA yzgL::FRT-cat-FRT::PlacO-1-YFP ysaC::PsulA-mCherry::FRT-aph-FRT::ysaD rpsL(K43T) rpoB (H526Y) COMPENSATED Propagation 3 Clone 1	This study
RB1194	ΔlacIZYA yzgL::FRT-cat-FRT::PlacO-1-YFP ysaC::PsulA-mCherry::FRT-aph-FRT::ysaD rpsL(K43T) rpoB (H526Y) COMPENSATED Propagation 3 Clone 2	This study
RB1195	ΔlacIZYA yzgL::FRT-cat-FRT::PlacO-1-YFP ysaC::PsulA-mCherry::FRT-aph-FRT::ysaD rpsL(K43T) rpoB (H526Y) COMPENSATED Propagation 3 Clone 3	This study
RB1207	ylbI::aph::TetR-PltetO-1-rnhA::ylbG	This study
RB1221	ΔlacIZYA yzgL::FRT-cat-FRT::PlacO-1-YFP ysaC::PsulA-mCherry::FRT-aph-FRT::ysaD (pRB-5)	This study
RB1223	ΔlacIZYA yzgL::FRT-cat-FRT::PlacO-1-YFP ysaC::PsulA-mCherry::FRT-aph-FRT::ysaD rpsL(K43N) (pRB-5)	This study
RB1224	ΔlacIZYA yzgL::FRT-cat-FRT::PlacO-1-YFP ysaC::PsulA-mCherry::FRT-aph-FRT::ysaD rpoB(H526Y) (pRB-5)	This study
RB1225	ΔlacIZYA yzgL::FRT-cat-FRT::PlacO-1-YFP ysaC::PsulA-mCherry::FRT-aph-FRT::ysaD rpsL(K43N) rpoB (H526Y) (pRB-5)	This study
RB1290	ΔlacIZYA yzgL::FRT-cat-FRT::PlacO-1-YFP ysaC::PsulA-mCherry::FRT-aph-FRT::ysaD (PT7lac-dnaA)	This study
RB1294	ΔlacIZYA yzgL::FRT-cat-FRT::PlacO-1-YFP ysaC::PsulA-mCherry::FRT-aph-FRT::ysaD rpsL(K43N) rpoB (H526Y) (PT7lac-dnaA)	This study
RB1309	ΔlacIZYA yzgL::FRT-cat-FRT::PlacO-1-YFP ysaC::PsulA-mCherry::FRT-aph-FRT::ysaD (PT7lac-dksA)	This study
RB1310	ΔlacIZYA yzgL::FRT-cat-FRT::PlacO-1-YFP ysaC::PsulA-mCherry::FRT-aph-FRT::ysaD rpsL(K43N) rpoB (H526Y) (PT7lac-dksA)	This study
RB1317	ΔlacIZYA yzgL::FRT-cat-FRT::PlacO-1-YFP ysaC::PsulA-mCherry::FRT-aph-FRT::ysaD (PT7lac-empty)	This study
RB1321	ΔlacIZYA yzgL::FRT-cat-FRT::PlacO-1-YFP ysaC::PsulA-mCherry::FRT-aph-FRT::ysaD rpsL(K43N) rpoB (H526Y) (PT7lac-empty)	This study
